# Evolutionary origin, population diversity, and diagnostics for a cryptic hybrid pathogen

**DOI:** 10.1101/2023.07.03.547508

**Authors:** Jacob L. Steenwyk, Sonja Knowles, Rafael W. Bastos, Charu Balamurugan, David Rinker, Matthew E. Mead, Christopher D. Roberts, Huzefa A. Raja, Yuanning Li, Ana Cristina Colabardini, Patrícia Alves de Castro, Thaila Fernanda dos Reis, David Canóvas, Rafael Luperini Sanchez, Katrien Lagrou, Egídio Torrado, Fernando Rodrigues, Nicholas H. Oberlies, Xiaofan Zhou, Gustavo H. Goldman, Antonis Rokas

## Abstract

Cryptic fungal pathogens pose significant identification and disease management challenges due to their morphological resemblance to known pathogenic species while harboring genetic and (often) infection-relevant trait differences. The cryptic fungal pathogen *Aspergillus latus*, an allodiploid hybrid originating from *Aspergillus spinulosporus* and an unknown close relative of *Aspergillus quadrilineatus* within section *Nidulantes*, remains poorly understood. The absence of accurate diagnostics for *A. latus* has led to misidentifications, hindering epidemiological studies and the design of effective treatment plans. We conducted an in-depth investigation of the genomes and phenotypes of 44 globally distributed isolates (41 clinical isolates and three type strains) from *Aspergillus* section *Nidulantes*. We found that 21 clinical isolates were *A. latus*; notably, standard methods of pathogen identification misidentified all *A. latus* isolates. The remaining isolates were identified as *A. spinulosporus* (8), *A. quadrilineatus* (1), or *A. nidulans* (11). Phylogenomic analyses shed light on the origin of *A. latus*, indicating one or two hybridization events gave rise to the species during the Miocene, approximately 15.4 to 8.8 million years ago. Characterizing the *A. latus* pangenome uncovered substantial genetic diversity within gene families and biosynthetic gene clusters. Transcriptomic analysis revealed that both parental genomes are actively expressed in nearly equal proportions and respond to environmental stimuli. Further investigation into infection-relevant chemical and physiological traits, including drug resistance profiles, growth under oxidative stress conditions, and secondary metabolite biosynthesis, highlight distinct phenotypic profiles of the hybrid *A. latus* compared to its parental and closely related species. Leveraging our comprehensive genomic and phenotypic analyses, we propose five genomic and phenotypic markers as diagnostics for *A. latus* species identification. These findings provide valuable insights into the evolutionary origin, genomic outcome, and phenotypic implications of hybridization in a cryptic fungal pathogen, thus enhancing our understanding of the underlying processes contributing to fungal pathogenesis. Furthermore, our study underscores the effectiveness of extensive genomic and phenotypic analyses as a promising approach for developing diagnostics applicable to future investigations of cryptic and emerging pathogens.
