## Supplementary Data for "Evolutionary origin, population diversity, and diagnostics for a cryptic hybrid pathogen"

### Sheet: Supplementary Data 1
Supplementary Data 1. Metadata for strains used in the present dataset.
Strain ID	Phylogenetic species identification	Sample type	Sample Date	Maldi-TOF Species Identification	Geographic Origin	Clinical Information
5127	Aspergillus spinulosporus	Sputum	2018-02-22	Aspergillus spinulosporus	NA	COPD, lung transplantation feb 2018, sample before transplantation
3	Aspergillus spinulosporus	Sputum	2017	NA	Munich, Germany	Cystic Fibrosis Patient (Allergic bronchopulmonary aspergillosis ABPA? Colonization?)
1646	Aspergillus spinulosporus	bronchusaspiraat	2011-05-17	Aspergillus spinulosporus	NA	Asthma and bronchiectasis
5845	Aspergillus spinulosporus	Sputum	2019-04-24	Aspergillus spinulosporus	NA	Heart transplant recipient
4060	Aspergillus spinulosporus	NA	NA	NA	NA	Chronic granulomatous disease
NRRL2395	Aspergillus spinulosporus	NA	NA	NA	NA	NA
2029	Aspergillus spinulosporus	respiratoir/Muco	2012-01-04	Aspergillus spinulosporus	NA	Cystic fibrosis
1927	Aspergillus spinulosporus	respiratoir/Muco	2011-12-22	Aspergillus spinulosporus	NA	Cystic fibrosis
1705	Aspergillus spinulosporus	bronchusaspiraat	2011-06-26	Aspergillus spinulosporus	NA	Patient with cardial disease (new aortic prosthetic valve)
NRRL200	Aspergillus latus	NA	NA	NA	NA	NA
5557	Aspergillus latus	bronchusaspiraat	2018-10-30	Aspergillus quadrillineatus	NA	COPD, lung transplantation
7	Aspergillus latus	Sputum	2017	NA	Munich, Germany	Renal Transplant Unit. Colonization suspected
1908	Aspergillus latus	bronchusaspiraat	2011-12-23	Aspergillus spinulosporus	NA	Asthma
5606	Aspergillus latus	Muco	2018-11-20	Aspergillus quadrillineatus	NA	Cystic fibrosis
9	Aspergillus latus	Sputum	2017	NA	Munich, Germany	Comprehensive Pneumology Center. No clinical data available (no success in contacting the clinician)
5691	Aspergillus latus	Bronchusaspiraat	2019-01-08	Aspergillus quadrillineatus	NA	Heart transplant recipient (3 Jan 2019)
5518	Aspergillus latus	Bronchusaspiraat	2018-10-04	Aspergillus quadrillineatus	NA	Lung cancer
1926	Aspergillus latus	respiratoir/Muco	2011-12-20	Aspergillus quadrillineatus	NA	Cystic fibrosis
5225	Aspergillus latus	Brochusaspiraaat	2018-04-12	Aspergillus quadrillineatus	NA	Cystic fibrosis
MM151978	Aspergillus latus	NA	NA	NA	NA	COPD
5541	Aspergillus latus	BAL	2018-10-15	Aspergillus quadrillineatus	NA	COPD, lung transplantation
5222	Aspergillus latus	Brochusaspiraaat	2018-04-12	Aspergillus spinulosporus	NA	Cystic fibrosis
5180	Aspergillus latus	muco	2018-03-31	Aspergillus quadrillineatus	NA	Cystic fibrosis
4470	Aspergillus latus	sputum	2017-01-04	Aspergillus quadrillineatus	NA	Heart transplant recipient
2160	Aspergillus latus	sputum	2012-04-14	Aspergillus quadrillineatus	NA	COPD gold IV
2033	Aspergillus latus	BAL	2012-01-09	Aspergillus spinulosporus	NA	IgG3 deficiency + ABPA (july 2011, LTx Jan 2012)
NIH	Aspergillus latus	NA	NA	NA	NA	Chronic granulomatous disease
MO46169	Aspergillus latus	bronchoalveolar lavage	NA	NA	Catarina Lameiras, Portugal	NA
1710	Aspergillus latus	NA	NA	NA	Belgium	immunodeficiency
6	Aspergillus latus	Endotraqueal lavage	2017		Munich, Germany	Intensive Care Unit. Colonization suspected
1	Aspergillus latus	Sputum	2017		Munich, Germany	Cystic Fibrosis Patient (Allergic bronchopulmonary aspergillosis ABPA? Colonization?)
NRRL201	Aspergillus quadrilineatus	NA	NA	NA	NA	NA
8	Aspergillus quadrilineatus	Ear swab	2017	NA	Munich, Germany	Clinical significance unknown
5035	Aspergillus nidulans	muco	2017-12-19	Aspergillus quadrillineatus	Belgium	Cystic fibrosis
5	Aspergillus nidulans	NA	NA	NA	NA	NA
2200	Aspergillus nidulans	rechter explantlong - BAL onderkwab	2012-06-03	Aspergillus nidulans	NA	COPD GoldII
2199	Aspergillus nidulans	bronchusaspiraat	2012-06-06	Aspergillus quadrillineatus	NA	COPD
A4	Aspergillus nidulans	NA	NA	NA	NA	NA
1680	Aspergillus nidulans	sputum	2011-05-27	Aspergillus quadrillineatus	NA	Cystic fibrosis
4662	Aspergillus nidulans	sputum	2017-04-19	Aspergillus nidulans	NA	Primary ciliary dyskinesia, lung transplantation (March 2013)
2	Aspergillus nidulans	Endotraqueal lavage	2017	NA	Munich, Germany	Cardiology. Probable Pulmonar Invasive Aspergilosis (Clinical and Radiological suspicion + Positive Galactomannan in Serum)
5641	Aspergillus nidulans	Longfragmentje rechts post.26	2018-11-19	Aspergillus quadrillineatus	NA	Forensic sample, no further information available
4996	Aspergillus nidulans	Sputum	2017-10-30	Aspergillus quadrillineatus	NA	Kidney and pancreas transplantation
5565	Aspergillus nidulans	Sputum	2018-11-07	Aspergillus nidulans	NA	ABPA
1928	Aspergillus nidulans	bronchusaspiraat	2011-12-23	Aspergillus spinulosporus	NA	Asthma

### Sheet: Supplementary Data 2
Supplementary Data 2. Maldi-TOF accuracy is species dependent
	Maldi-TOF Species Identification
	Accurate	Inaccurate
A. latus	0	13
A. spinulosporus	6	0
A. nidulans	3	6
Fisher's Exact Test
p-value = 2.012e-05

### Sheet: Supplementary Data 3
Supplementary Data 3. Number of scaffolds with and without evidence of recombination.
Strain	No evidence of recombination	Recombination	Fold difference
1	32	4	8
1908	34	8	4.25
1926	27	2	13.5
2033	19	7	2.71429
2160	22	3	7.33333
4470	205	6	34.1667
5180	107	11	9.72727
5222	193	10	19.3
5225	23	4	5.75
5518	25	6	4.16667
5541	34	8	4.25
5557	23	6	3.83333
5606	30	6	5
5691	41	3	13.6667
6	19	6	3.16667
7	22	5	4.4
9	36	8	4.5
ASFU1710	45	6	7.5
NRRL200	25	5	5
MM151978	72	24	3
NIH	23	2	11.5

### Sheet: Supplementary Data 4
Supplementary Data 4. Number of syntenic blocks per scaffold and the number of scaffolds this was observed in.
Strain	Number of syntenic blocks on one scaffold	Number of scaffolds
1	1	32
1	2	4
1908	1	34
1908	2	7
1908	3	1
1926	1	27
1926	2	2
2033	1	19
2033	2	6
2033	3	1
2160	1	22
2160	2	2
2160	3	1
4470	1	205
4470	2	6
5180	1	107
5180	2	9
5180	3	2
5222	1	193
5222	2	10
5225	1	23
5225	2	4
5518	1	25
5518	2	6
5541	1	34
5541	2	6
5541	3	1
5541	4	1
5557	1	23
5557	2	5
5557	3	1
5606	1	30
5606	2	5
5606	3	1
5691	1	41
5691	2	3
6	1	19
6	2	5
6	3	1
7	1	22
7	2	5
9	1	36
9	2	6
9	3	1
9	4	1
ASFU1710	1	45
ASFU1710	2	4
ASFU1710	3	2
NRRL200	1	25
NRRL200	2	5
MM151978	1	72
MM151978	2	16
MM151978	3	6
MM151978	4	1
MM151978	6	1
NIH	1	23
NIH	2	2

### Sheet: Supplementary Data 5
Supplementary Data 5. Shape and scale of the gamma distribution.
Substitution Rate	0.071499
Shape	1
Scale	13.9862

### Sheet: Supplementary Data 6
Supplementary Data 6. Days to death in an invertebrate moth model of disease
Species	Strain	Days_to_death
Anidulans	R53_R21	5
Anidulans	A4	4
Aspinulosporus	1646	3
Anidulans	1680	4
Aspinulosporus	1705	3
Alatus	1926	5
Aspinulosporus	1927	3
Anidulans	1928	4
Aspinulosporus	2029	9
Anidulans	2199	15
Anidulans	2200	14
Anidulans	4662	5
Aspinulosporus	5127	4
Alatus	5222	4
Alatus	5557	14
Anidulans	5565	5
Alatus	1	5
Anidulans	2	5
Anidulans	5	14
Alatus	6	9
Alatus	7	5
Aquadrilineatus	8	15
Alatus	9	3

### Sheet: Supplementary Data 7
Supplementary Data 7. Three gene families uniquely present among A. latus strains, which can be used for molecular diagnostics
OG0011116
>1_018969.m1
ATGGCAATGTCTTTTTCCTATTCCCCGGCAGACATCTTCTGGCCATGCGTCAAGCTCGGTGTCTCTCTAGCGCTAGCCCCGCTTGGGCCGCCATTAGCCCACTCTGGTATTTTAAGAGGATCCGCTCCGGCAATCCCCAGGACGCCCAGCACTCCCGCTTTTTACGACAGCTTTGATCCCCATGTCCCCAATGCGCGGACAGACAGCTTCTCTGAGCGCGACGACGCCAAGAATGCTGAGAGACGGCGGCTAGTCGGCGGCCTGTACGCGCAAGGCAATGTGCTGAGGTACGAGCCATGTGTAGATCGCCTGATCCATCTGTTCCAGCAGCGCATGGAGGAGCACAGTGAGTCAGGGCAAGCGTTTGACATGAGCGTCTGGCTGGAGCGATACACATTT…
>1908_002291.m1
ATGGCAATGTCTTTTTCCTATTCCCCGGCAGACATCTTCTGGCCATGCGTCAAGCTCGGTGTCTCTCTAGCGCTAGCCCCGCTTGGGCCGCCATTAGCCCACTCTGGTATTTTAAGAGGATCCGCTCCGGCAATCCCCAGGACGCCCAGCACTCCCGCTTTTTACGACAGCTTTGATCCCCATGTCCCCAATGCGCGGACAGACAGCTTCTCTGAGCGCGACGACGCCAAGAATGCTGAGAGACGGCGGCTAGTCGGCGGCCTGTACGCGCAAGGCAATGTGCTGAGGTACGAGCCATGTGTAGATCGCCTGATCCATCTGTTCCAGCAGCGCATGGAGGAGCACAGTGAGTCAGGGCAAGCGTTTGACATGAGCGTCTGGCTGGAGCGATACACATTT…
>1926_010034.m1
ATGGCAATGTCTTTTTCCTATTCCCCGGCAGACATCTTCTGGCCATGCGTCAAGCTCGGTGTCTCTCTAGCGCTAGCCCCGCTTGGGCCGCCATTAGCCCACTCTGGTATTTTAAGAGGATCCGCTCCGGCAATCCCCAGGACGCCCAGCACTCCCGCTTTTTACGACAGCTTTGATCCCCATGTCCCCAATGCGCGGACAGACAGCTTCTCTGAGCGCGACGACGCCAAGAATGCTGAGAGACGGCGGCTAGTCGGCGGCCTGTACGCGCAAGGCAATGTGCTGAGGTACGAGCCATGTGTAGATCGCCTGATCCATCTGTTCCAGCAGCGCATGGAGGAGCACAGTGAGTCAGGGCAAGCGTTTGACATGAGCGTCTGGCTGGAGCGATACACATTT…
>2033_003756.m1
ATGGCAATGTCTTTTTCCTATTCCCCGGCAGACATCTTCTGGCCATGCGTCAAGCTCGGTGTCTCTCTAGCGCTAGCCCCGCTTGGGCCGCCATTAGCCCACTCTGGTATTTTAAGAGGATCCGCTCCGGCAATCCCCAGGACGCCCAGCACTCCCGCTTTTTACGACAGCTTTGATCCCCATGTCCCCAATGCGCGGACAGACAGCTTCTCTGAGCGCGACGACGCCAAGAATGCTGAGAGACGGCGGCTAGTCGGCGGCCTGTACGCGCAAGGCAATGTGCTGAGGTACGAGCCATGTGTAGATCGCCTGATCCATCTGTTCCAGCAGCGCATGGAGGAGCACAGTGAGTCAGGGCAAGCGTTTGACATGAGCGTCTGGCTGGAGCGATACACATTT…
>2160_002092.m1
ATGGCAATGTCTTTTTCCTATTCCCCGGCAGACATCTTCTGGCCATGCGTCAAGCTCGGTGTCTCTCTAGCGCTAGCCCCGCTTGGGCCGCCATTAGCCCACTCTGGTATTTTAAGAGGATCCGCTCCGGCAATCCCCAGGACGCCCAGCACTCCCGCTTTTTACGACAGCTTTGATCCCCATGTCCCCAATGCGCGGACAGACAGCTTCTCTGAGCGCGACGACGCCAAGAATGCTGAGAGACGGCGGCTAGTCGGCGGCCTGTACGCGCAAGGCAATGTGCTGAGGTACGAGCCATGTGTAGATCGCCTGATCCATCTGTTCCAGCAGCGCATGGAGGAGCACAGTGAGTCAGGGCAAGCGTTTGACATGAGCGTCTGGCTGGAGCGATACACATTT…
>4470_009473.m1
ATGGCAATGTCTTTTTCCTATTCCCCGGCAGACATCTTCTGGCCATGCGTCAAGCTCGGTGTCTCTCTAGCGCTAGCCCCGCTTGGGCCGCCATTAGCCCACTCTGGTATTTTAAGAGGATCCGCTCCGGCAATCCCCAGGACGCCCAGCACTCCCGCTTTTTACGACAGCTTTGATCCCCATGTCCCCAATGCGCGGACAGACAGCTTCTCTGAGCGCGACGACGCCAAGAATGCTGAGAGACGGCGGCTAGTCGGCGGCCTGTACGCGCAAGGCAATGTGCTGAGGTACGAGCCATGTGTAGATCGCCTGATCCATCTGTTCCAGCAGCGCATGGAGGAGCACAGTGAGTCAGGGCAAGCGTTTGACATGAGCGTCTGGCTGGAGCGATACACATTT…
>5180_013987.m1
ATGGCAATGTCTTTTTCCTATTCCCCGGCAGACATCTTCTGGCCATGCGTCAAGCTCGGTGTCTCTCTAGCGCTAGCCCCGCTTGGGCCGCCATTAGCCCACTCTGGTATTTTAAGAGGATCCGCTCCGGCAATCCCCAGGACGCCCAGCACTCCCGCTTTTTACGACAGCTTTGATCCCCATGTCCCCAATGCGCGGACAGACAGCTTCTCTGAGCGCGACGACGCCAAGAATGCTGAGAGACGGCGGCTAGTCGGCGGCCTGTACGCGCAAGGCAATGTGCTGAGGTACGAGCCATGTGTAGATCGCCTGATCCATCTGTTCCAGCAGCGCATGGAGGAGCACAGTGAGTCAGGGCAAGCGTTTGACATGAGCGTCTGGCTGGAGCGATACACATTT…
>5222_016465.m1
ATGGCAATGTCTTTTTCCTATTCCCCGGCAGACATCTTCTGGCCATGCGTCAAGCTCGGTGTCTCTCTAGCGCTAGCCCCGCTTGGGCCGCCATTAGCCCACTCTGGTATTTTAAGAGGATCCGCTCCGGCAATCCCCAGGACGCCCAGCACTCCCGCTTTTTACGACAGCTTTGATCCCCATGTCCCCAATGCGCGGACAGACAGCTTCTCTGAGCGCGACGACGCCAAGAATGCTGAGAGACGGCGGCTAGTCGGCGGCCTGTACGCGCAAGGCAATGTGCTGAGGTACGAGCCATGTGTAGATCGCCTGATCCATCTGTTCCAGCAGCGCATGGAGGAGCACAGTGAGTCAGGGCAAGCGTTTGACATGAGCGTCTGGCTGGAGCGATACACATTT…
>5225_003375.m1
ATGGCAATGTCTTTTTCCTATTCCCCGGCAGACATCTTCTGGCCATGCGTCAAGCTCGGTGTCTCTCTAGCGCTAGCCCCGCTTGGGCCGCCATTAGCCCACTCTGGTATTTTAAGAGGATCCGCTCCGGCAATCCCCAGGACGCCCAGCACTCCCGCTTTTTACGACAGCTTTGATCCCCATGTCCCCAATGCGCGGACAGACAGCTTCTCTGAGCGCGACGACGCCAAGAATGCTGAGAGACGGCGGCTAGTCGGCGGCCTGTACGCGCAAGGCAATGTGCTGAGGTACGAGCCATGTGTAGATCGCCTGATCCATCTGTTCCAGCAGCGCATGGAGGAGCACAGTGAGTCAGGGCAAGCGTTTGACATGAGCGTCTGGCTGGAGCGATACACATTT…
>5518_017656.m1
ATGGCAATGTCTTTTTCCTATTCCCCGGCAGACATCTTCTGGCCATGCGTCAAGCTCGGTGTCTCTCTAGCGCTAGTATATATCACGTCGCTCATTGTATACAATCGCTACTTCCACCCTCTGAGACACTTCCCAGGCCCCGCTTGGGCCGCCATTAGCCCACTCTGCTTTGATCCCCATGTCCCCAATGCGCGGACAGACAGCTTCTCTGAGCGCGACGACGCCAAGAATGCTGAGAGACGGCGGCTAGTCGGCGGCCTGTACGCGCAAGGCAATGTGCTGAGGTACGAGCCATGTGTAGATCGCCTGATCCATCTGTTCCAGCAGCGCATGGAGGAGCACAGTGAGTCAGGGCAAGCGTTTGACATGAGCGTCTGGCTGGAGCGATACACATTTGAT…
>5541_000942.m1
ATGGCAATGTCTTTTTCCTATTCCCCGGCAGACATCTTCTGGCCATGCGTCAAGCTCGGTGTCTCTCTAGCGCTAGTATATATCACGTCGCTCATTGTATACAATCGCTACTTCCACCCTCTGAGACACTTCCCAGGCCCCGCTTGGGCCGCCATTAGCCCACTCTGCTTTGATCCCCATGTCCCCAATGCGCGGACAGACAGCTTCTCTGAGCGCGACGACGCCAAGAATGCTGAGAGACGGCGGCTAGTCGGCGGCCTGTACGCGCAAGGCAATGTGCTGAGGTACGAGCCATGTGTAGATCGCCTGATCCATCTGTTCCAGCAGCGCATGGAGGAGCACAGTGAGTCAGGGCAAGCGTTTGACATGAGCGTCTGGCTGGAGCGATACACATTTGAT…
>5557_021014.m1
ATGGCAATGTCTTTTTCCTATTCCCCGGCAGACATCTTCTGGCCATGCGTCAAGCTCGGTGTCTCTCTAGCGCTAGTATATATCACGTCGCTCATTGTATACAATCGCTACTTCCACCCTCTGAGACACTTCCCAGGCCCCGCTTGGGCCGCCATTAGCCCACTCTGCTTTGATCCCCATGTCCCCAATGCGCGGACAGACAGCTTCTCTGAGCGCGACGACGCCAAGAATGCTGAGAGACGGCGGCTAGTCGGCGGCCTGTACGCGCAAGGCAATGTGCTGAGGTACGAGCCATGTGTAGATCGCCTGATCCATCTGTTCCAGCAGCGCATGGAGGAGCACAGTGAGTCAGGGCAAGCGTTTGACATGAGCGTCTGGCTGGAGCGATACACATTTGAT…
>5606_014545.m1
ATGGCAATGTCTTTTTCCTATTCCCCGGCAGACATCTTCTGGCCATGCGTCAAGCTCGGTGTCTCTCTAGCGCTAGTATATATCACGTCGCTCATTGTATACAATCGCTACTTCCACCCTCTGAGACACTTCCCAGGCCCCGCTTGGGCCGCCATTAGCCCACTCTGCTTTGATCCCCATGTCCCCAATGCGCGGACAGACAGCTTCTCTGAGCGCGACGACGCCAAGAATGCTGAGAGACGGCGGCTAGTCGGCGGCCTGTACGCGCAAGGCAATGTGCTGAGGTACGAGCCATGTGTAGATCGCCTGATCCATCTGTTCCAGCAGCGCATGGAGGAGCACAGTGAGTCAGGGCAAGCGTTTGACATGAGCGTCTGGCTGGAGCGATACACATTTGAT…
>5691_018115.m1
ATGGCAATGTCTTTTTCCTATTCCCCGGCAGACATCTTCTGGCCATGCGTCAAGCTCGGTGTCTCTCTAGCGCTAGTATATATCACGTCGCTCATTGTATACAATCGCTACTTCCACCCTCTGAGACACTTCCCAGGCCCCGCTTGGGCCGCCATTAGCCCACTCTGCTTTGATCCCCATGTCCCCAATGCGCGGACAGACAGCTTCTCTGAGCGCGACGACGCCAAGAATGCTGAGAGACGGCGGCTAGTCGGCGGCCTGTACGCGCAAGGCAATGTGCTGAGGTACGAGCCATGTGTAGATCGCCTGATCCATCTGTTCCAGCAGCGCATGGAGGAGCACAGTGAGTCAGGGCAAGCGTTTGACATGAGCGTCTGGCTGGAGCGATACACATTTGAT…
>6_009571.m1
ATGGCAATGTCTTTTTCCTATTCCCCGGCAGACATCTTCTGGCCATGCGTCAAGCTCGGTGTCTCTCTAGCGCTAGCCCCGCTTGGGCCGCCATTAGCCCACTCTGGTATTTTAAGAGGATCCGCTCCGGCAATCCCCAGGACGCCCAGCACTCCCGCTTTTTACGACAGCTTTGATCCCCATGTCCCCAATGCGCGGACAGACAGCTTCTCTGAGCGCGACGACGCCAAGAATGCTGAGAGACGGCGGCTAGTCGGCGGCCTGTACGCGCAAGGCAATGTGCTGAGGTACGAGCCATGTGTAGATCGCCTGATCCATCTGTTCCAGCAGCGCATGGAGGAGCACAGTGAGTCAGGGCAAGCGTTTGACATGAGCGTCTGGCTGGAGCGATACACATTT…
>7_007494.m1
ATGGCAATGTCTTTTTCCTATTCCCCGGCAGACATCTTCTGGCCATGCGTCAAGCTCGGTGTCTCTCTAGCGCTAGTATATATCACGTCGCTCATTGTATACAATCGCTACTTCCACCCTCTGAGACACTTCCCAGGCCCCGCTTGGGCCGCCATTAGCCCACTCTGCTTTGATCCCCATGTCCCCAATGCGCGGACAGACAGCTTCTCTGAGCGCGACGACGCCAAGAATGCTGAGAGACGGCGGCTAGTCGGCGGCCTGTACGCGCAAGGCAATGTGCTGAGGTACGAGCCATGTGTAGATCGCCTGATCCATCTGTTCCAGCAGCGCATGGAGGAGCACAGTGAGTCAGGGCAAGCGTTTGACATGAGCGTCTGGCTGGAGCGATACACATTTGAT…
>9_015403.m1
ATGGCAATGTCTTTTTCCTATTCCCCGGCAGACATCTTCTGGCCATGCGTCAAGCTCGGTGTCTCTCTAGCGCTAGTATATATCACGTCGCTCATTGTATACAATCGCTACTTCCACCCTCTGAGACACTTCCCAGGCCCCGCTTGGGCCGCCATTAGCCCACTCTGCTTTGATCCCCATGTCCCCAATGCGCGGACAGACAGCTTCTCTGAGCGCGACGACGCCAAGAATGCTGAGAGACGGCGGCTAGTCGGCGGCCTGTACGCGCAAGGCAATGTGCTGAGGTACGAGCCATGTGTAGATCGCCTGATCCATCTGTTCCAGCAGCGCATGGAGGAGCACAGTGAGTCAGGGCAAGCGTTTGACATGAGCGTCTGGCTGGAGCGATACACATTTGAT…
>ASFU1710_021017.m1
ATGGCAATGTCTTTTTCCTATTCCCCGGCAGACATCTTCTGGCCATGCGTCAAGCTCGGTGTCTCTCTAGCGCTAGTATATATCACGTCGCTCATTGTATACAATCGCTACTTCCACCCTCTGAGACACTTCCCAGGCCCCGCTTGGGCCGCCATTAGCCCACTCTGCTTTGATCCCCATGTCCCCAATGCGCGGACAGACAGCTTCTCTGAGCGCGACGACGCCAAGAATGCTGAGAGACGGCGGCTAGTCGGCGGCCTGTACGCGCAAGGCAATGTGCTGAGGTACGAGCCATGTGTAGATCGCCTGATCCATCTGTTCCAGCAGCGCATGGAGGAGCACAGTGAGTCAGGGCAAGCGTTTGACATGAGCGTCTGGCTGGAGCGATACACATTTGAT…
>Alattus_003676.m1
ATGGCAATGTCTTTTTCCTATTCCCCGGCAGACATCTTCTGGCCATGCGTCAAGCTCGGTGTCTCTCTAGCGCTAGCCCCGCTTGGGCCGCCATTAGCCCACTCTGGTATTTTAAGAGGATCCGCTCCGGCAATCCCCAGGACGCCCAGCACTCCCGCTTTTTACGACAGCTTTGATCCCCATGTCCCCAATGCGCGGACAGACAGCTTCTCTGAGCGCGACGACGCCAAGAATGCTGAGAGACGGCGGCTAGTCGGCGGCCTGTACGCGCAAGGCAATGTGCTGAGGTACGAGCCATGTGTAGATCGCCTGATCCATCTGTTCCAGCAGCGCATGGAGGAGCACAGTGAGTCAGGGCAAGCGTTTGACATGAGCGTCTGGCTGGAGCGATACACATTT…
>MM151978_009391.m1
ATGGCAATGTCTTTTTCCTATTCCCCGGCAGACATCTTCTGGCCATGCGTCAAGCTCGGTGTCTCTCTAGCGCTAGTATATATCACGTCGCTCATTGTATACAATCGCTACTTCCACCCTCTGAGACACTTCCCAGGCCCCGCTTGGGCCGCCATTAGCCCACTCTGCTTTGATCCCCATGTCCCCAATGCGCGGACAGACAGCTTCTCTGAGCGCGACGACGCCAAGAATGCTGAGAGACGGCGGCTAGTCGGCGGCCTGTACGCGCAAGGCAATGTGCTGAGGTACGAGCCATGTGTAGATCGCCTGATCCATCTGTTCCAGCAGCGCATGGAGGAGCACAGTGAGTCAGGGCAAGCGTTTGACATGAGCGTCTGGCTGGAGCGATACACATTTGAT…
>GCA_013305935_000831.m1
ATGGCAATGTCTTTTTCCTATTCCCCGGCAGACATCTTCTGGCCATGCGTCAAGCTCGGTGTCTCTCTAGCGCTAGTATATATCACGTCGCTCATTGTATACAATCGCTACTTCCACCCTCTGAGACACTTCCCAGGCCCCGCTTGGGCCGCCATTAGCCCACTCTGCTTTGATCCCCATGTCCCCAATGCGCGGACAGACAGCTTCTCTGAGCGCGACGACGCCAAGAATGCTGAGAGACGGCGGCTAGTCGGCGGCCTGTACGCGCAAGGCAATGTGCTGAGGTACGAGCCATGTGTAGATCGCCTGATCCATCTGTTCCAGCAGCGCATGGAGGAGCACAGTGAGTCAGGGCAAGCGTTTGACATGAGCGTCTGGCTGGAGCGATACACATTTGAT…
>NIH_004949.m1
ATGGCAATGTCTTTTTCCTATTCCCCGGCAGACATCTTCTGGCCATGCGTCAAGCTCGGTGTCTCTCTAGCGCTAGTATATATCACGTCGCTCATTGTATACAATCGCTACTTCCACCCTCTGAGACACTTCCCAGGCCCCGCTTGGGCCGCCATTAGCCCACTCTGCTTTGATCCCCATGTCCCCAATGCGCGGACAGACAGCTTCTCTGAGCGCGACGACGCCAAGAATGCTGAGAGACGGCGGCTAGTCGGCGGCCTGTACGCGCAAGGCAATGTGCTGAGGTACGAGCCATGTGTAGATCGCCTGATCCATCTGTTCCAGCAGCGCATGGAGGAGCACAGTGAGTCAGGGCAAGCGTTTGACATGAGCGTCTGGCTGGAGCGATACACATTTGAT…
OG0011117
>1_018971.m1
ATGGAATCAACCTCGATCAATTTGATCTCATTATGCCTGATACCGTTGCGCCCGCATCCGCCCGCATCTTCAATGGGCAGTAATCCCTCAAGAACCATTACATTAACGTCCAGCTTTCTCCAATCGAAGGTTGAACTCGCAATGATTGGATCCAATATCCGGAAGCGTCTATTTTCCAGATCCTCTAGTGAACAGAGTGTTTACCAGCTGTTGCACATCGTGGCTGAGCTTGACCACCAACTGGTGAGCTGGAAAGCAAGCCTCCCGTTACATCTCCGACTTGACCATACAAACGGGTCCACAGCACCAATGGCCGGGGAACCTATCGCCCTGTTGCACTTCGCCTACTATAATATCCTCTGTGAGGTTCACGGCTTTGCAGCGCACCTTAATCACGAA…
>1908_002294.m1
ATGGGCAGTAATCCCTCAAGAACCATTACATTAACGTCCAGCTTTCTCCAATCGAAGGTTGAACTCGCAATGATTGGATCCAATATCCGGAAGCGTCTATTTTCCAGATCCTCTAGTGAACAGAGTGTTTACCAGCTGTTGCACATCGTGGCTGAGCTTGACCACCAACTGGTGAGCTGGAAAGCAAGCCTCCCGTTACATCTCCGACTTGACCATACAAACGGGTCCACAGCACCAATGGCCGGGGAACCTATCGCCCTGTTGCACTTCGCCTACTATAATATCCTCTGTGAGGTTCACGGCTTTGCAGCGCACCTTAATCACGAAGGAGATACTAGTACCATATGGCAAATCAAGTCCGCAAGGATTGCCCAAGCATCGGCAGCCTGCCAAACAATG…
>1926_010030.m1
ATGGGCAGTAATCCCTCAAGAACCATTACATTAACGTCCAGCTTTCTCCAATCGAAGGTTGAACTCGCAATGGTTGGATCCAATATCCGGAAGCGTCTATTTTCCAGATCCTCTAGTGAACAGAGTGTTTACCAGCTGTTGCACATCGTGGCTGAGCTTGACCACCAACTGGTGAGCTGGAAAGCAAGCCTCCCGTTACATCTCCGACTTGACCATACAAACGGGTCCACAGCACCAATGGCCGGGGAGCCTATCGCCCTGTTGCACTTCGCCTACTATAATATCCTCTGTGAGGTTCACGGCTTTGCAGCGCACCTTAATCACGAAGGAGATACTAGTACCATATGGCAAATCAAGTCCGCAAGGATTGCCCAAGCATCGGCAGCCTGCCAAACAATG…
>2033_003752.m1
ATGGGCAGTAATCCCTCAAGAACCATTACATTAACGTCCAGCTTTCTCCAATCGAAGGTTGAACTCGCAATGGTTGGATCCAATATCCGGAAGCGTCTATTTTCCAGATCCTCTAGTGAACAGAGTGTTTACCAGCTGTTGCACATCGTGGCTGAGCTTGACCACCAACTGGTGAGCTGGAAAGCAAGCCTCCCGTTACATCTCCGACTTGACCATACAAACGGGTCCACAGCACCAATGGCCGGGGAGCCTATCGCCCTGTTGCACTTCGCCTACTATAATATCCTCTGTGAGGTTCACGGCTTTGCAGCGCACCTTAATCACGAAGGAGATACTAGTACCATATGGCAAATCAAGTCCGCAAGGATTGCCCAAGCATCGGCAGCCTGCCAAACAATG…
>2160_002095.m1
ATGGGCAGTAATCCCTCAAGAACCATTACATTAACGTCCAGCTTTCTCCAATCGAAGGTTGAACTCGCAATGGTTGGATCCAATATCCGGAAGCGTCTATTTTCCAGATCCTCTAGTGAACAGAGTGTTTACCAGCTGTTGCACATCGTGGCTGAGCTTGACCACCAACTGGTGAGCTGGAAAGCAAGCCTCCCGTTACATCTCCGACTTGACCATACAAACGGGTCCACAGCACCAATGGCCGGGGAGCCTATCGCCCTGTTGCACTTCGCCTACTATAATATCCTCTGTGAGGTTCACGGCTTTGCAGCGCACCTTAATCACGAAGGAGATACTAGTACCATATGGCAAATCAAGTCCGCAAGGATTGCCCAAGCATCGGCAGCCTGCCAAACAATG…
>4470_009469.m1
ATGGGCAGTAATCCCTCAAGAACCATTACATTAACGTCCAGCTTTCTCCAATCGAAGGTTGAACTCGCAATGGTTGGATCCAATATCCGGAAGCGTCTATTTTCCAGATCCTCTAGTGAACAGAGTGTTTACCAGCTGTTGCACATCGTGGCTGAGCTTGACCACCAACTGGTGAGCTGGAAAGCAAGCCTCCCGTTACATCTCCGACTTGACCATACAAACGGGTCCACAGCACCAATGGCCGGGGAGCCTATCGCCCTGTTGCACTTCGCCTACTATAATATCCTCTGTGAGGTTCACGGCTTTGCAGCGCACCTTAATCACGAAGGAGATACTAGTACCATATGGCAAATCAAGTCCGCAAGGATTGCCCAAGCATCGGCAGCCTGCCAAACAATG…
>5180_013983.m1
ATGGAATCAACCTCGATCAATTTGATCTCATTATGCCTGATACCGTTGCGCCCGCATCCGCCCGCATCTTCAATGGGCAGTAATCCCTCAAGAACCATTACATTAACGTCCAGCTTTCTCCAATCGAAGGTTGAACTCGCAATGGTTGGATCCAATATCCGGAAGCGTCTATTTTCCAGATCCTCTAGTGAACAGAGTGTTTACCAGCTGTTGCACATCGTGGCTGAGCTTGACCACCAACTGGTGAGCTGGAAAGCAAGCCTCCCGTTACATCTCCGACTTGACCATACAAACGGGTCCACAGCACCAATGGCCGGGGAGCCTATCGCCCTGTTGCACTTCGCCTACTATAATATCCTCTGTGAGGTTCACGGCTTTGCAGCGCACCTTAATCACGAA…
>5222_016461.m1
ATGGGCAGTAATCCCTCAAGAACCATTACATTAACGTCCAGCTTTCTCCAATCGAAGGTTGAACTCGCAATGGTTGGATCCAATATCCGGAAGCGTCTATTTTCCAGATCCTCTAGTGAACAGAGTGTTTACCAGCTGTTGCACATCGTGGCTGAGCTTGACCACCAACTGGTGAGCTGGAAAGCAAGCCTCCCGTTACATCTCCGACTTGACCATACAAACGGGTCCACAGCACCAATGGCCGGGGAGCCTATCGCCCTGTTGCACTTCGCCTACTATAATATCCTCTGTGAGGTTCACGGCTTTGCAGCGCACCTTAATCACGAAGGAGATACTAGTACCATATGGCAAATCAAGTCCGCAAGGATTGCCCAAGCATCGGCAGCCTGCCAAACAATG…
>5225_003371.m1
ATGGGCAGTAATCCCTCAAGAACCATTACATTAACGTCCAGCTTTCTCCAATCGAAGGTTGAACTCGCAATGGTTGGATCCAATATCCGGAAGCGTCTATTTTCCAGATCCTCTAGTGAACAGAGTGTTTACCAGCTGTTGCACATCGTGGCTGAGCTTGACCACCAACTGGTGAGCTGGAAAGCAAGCCTCCCGTTACATCTCCGACTTGACCATACAAACGGGTCCACAGCACCAATGGCCGGGGAGCCTATCGCCCTGTTGCACTTCGCCTACTATAATATCCTCTGTGAGGTTCACGGCTTTGCAGCGCACCTTAATCACGAAGGAGATACTAGTACCATATGGCAAATCAAGTCCGCAAGGATTGCCCAAGCATCGGCAGCCTGCCAAACAATG…
>5518_017659.m1
ATGGGCAGTAATCCCTCAAGAACCATTACATTAACGTCCAGCTTTCTCCAATCGAAGGTTGAACTCGCAATGGTTGGATCCAATATCCGGAAGCGTCTATTTTCCAGATCCTCTAGTGAACAGAGTGTTTACCAGCTGTTGCACATCGTGGCTGAGCTTGACCACCAACTGGTGAGCTGGAAAGCAAGCCTCCCGTTACATCTCCGACTTGACCATACAAACGGGTCCACAGCACCAATGGCCGGGGAGCCTATCGCCCTGTTGCACTTCGCCTACTATAATATCCTCTGTGAGGTTCACGGCTTTGCAGCGCACCTTAATCACGAAGGAGATACTAGTACCATATGGCAAATCAAGTCCGCAAGGATTGCCCAAGCATCGGCAGCCTGCCAAACAATG…
>5541_000938.m1
ATGGAATCAACCTCGATCAATTTGATCTCATTATGCCTGATACCGTTGCGCCCGCATCCGCCCGCATCTTCAATGGGCAGTAATCCCTCAAGAACCATTACATTAACGTCCAGCTTTCTCCAATCGAAGGTTGAACTCGCAATGGTTGGATCCAATATCCGGAAGCGTCTATTTTCCAGATCCTCTAGTGAACAGAGTGTTTACCAGCTGTTGCACATCGTGGCTGAGCTTGACCACCAACTGGTGAGCTGGAAAGCAAGCCTCCCGTTACATCTCCGACTTGACCATACAAACGGGTCCACAGCACCAATGGCCGGGGAGCCTATCGCCCTGTTGCACTTCGCCTACTATAATATCCTCTGTGAGGTTCACGGCTTTGCAGCGCACCTTAATCACGAA…
>5557_021010.m1
ATGGGCAGTAATCCCTCAAGAACCATTACATTAACGTCCAGCTTTCTCCAATCGAAGGTTGAACTCGCAATGATTGGATCCAATATCCGGAAGCGTCTATTTTCCAGATCCTCTAGTGAACAGAGTGTTTACCAGCTGTTGCACATCGTGGCTGAGCTTGACCACCAACTGGTGAGCTGGAAAGCAAGCCTCCCGTTACATCTCCGACTTGACCATACAAACGGGTCCACAGCACCAATGGCCGGGGAACCTATCGCCCTGTTGCACTTCGCCTACTATAATATCCTCTGTGAGGTTCACGGCTTTGCAGCGCACCTTAATCACGAAGGAGATACTAGTACCATATGGCAAATCAAGTCCGCAAGGATTGCCCAAGCATCGGCAGCCTGCCAAACAATG…
>5606_014548.m1
ATGGGCAGTAATCCCTCAAGAACCATTACATTAACGTCCAGCTTTCTCCAATCGAAGGTTGAACTCGCAATGGTTGGATCCAATATCCGGAAGCGTCTATTTTCCAGATCCTCTAGTGAACAGAGTGTTTACCAGCTGTTGCACATCGTGGCTGAGCTTGACCACCAACTGGTGAGCTGGAAAGCAAGCCTCCCGTTACATCTCCGACTTGACCATACAAACGGGTCCACAGCACCAATGGCCGGGGAGCCTATCGCCCTGTTGCACTTCGCCTACTATAATATCCTCTGTGAGGTTCACGGCTTTGCAGCGCACCTTAATCACGAAGGAGATACTAGTACCATATGGCAAATCAAGTCCGCAAGGATTGCCCAAGCATCGGCAGCCTGCCAAACAATG…
>5691_018118.m1
ATGGAATCAACCTCGATCAATTTGATCTCATTATGCCTGATACCGTTGCGCCCGCATCCGCCCGCATCTTCAATGGGCAGTAATCCCTCAAGAACCATTACATTAACGTCCAGCTTTCTCCAATCGAAGGTTGAACTCGCAATGGTTGGATCCAATATCCGGAAGCGTCTATTTTCCAGATCCTCTAGTGAACAGAGTGTTTACCAGCTGTTGCACATCGTGGCTGAGCTTGACCACCAACTGGTGAGCTGGAAAGCAAGCCTCCCGTTACATCTCCGACTTGACCATACAAACGGGTCCACAGCACCAATGGCCGGGGAGCCTATCGCCCTGTTGCACTTCGCCTACTATAATATCCTCTGTGAGGTTCACGGCTTTGCAGCGCACCTTAATCACGAA…
>6_009573.m1
ATGGGCAGTAATCCCTCAAGAACCATTACATTAACGTCCAGCTTTCTCCAATCGAAGGTTGAACTCGCAATGATTGGATCCAATATCCGGAAGCGTCTATTTTCCAGATCCTCTAGTGAACAGAGTGTTTACCAGCTGTTGCACATCGTGGCTGAGCTTGACCACCAACTGGTGAGCTGGAAAGCAAGCCTCCCGTTACATCTCCGACTTGACCATACAAACGGGTCCACAGCACCAATGGCCGGGGAACCTATCGCCCTGTTGCACTTCGCCTACTATAATATCCTCTGTGAGGTTCACGGCTTTGCAGCGCACCTTAATCACGAAGGAGATACTAGTACCATATGGCAAATCAAGTCCGCAAGGATTGCCCAAGCATCGGCAGCCTGCCAAACAATG…
>7_007490.m1
ATGGGCAGTAATCCCTCAAGAACCATTACATTAACGTCCAGCTTTCTCCAATCGAAGGTTGAACTCGCAATGATTGGATCCAATATCCGGAAGCGTCTATTTTCCAGATCCTCTAGTGAACAGAGTGTTTACCAGCTGTTGCACATCGTGGCTGAGCTTGACCACCAACTGGTGAGCTGGAAAGCAAGCCTCCCGTTACATCTCCGACTTGACCATACAAACGGGTCCACAGCACCAATGGCCGGGGAACCTATCGCCCTGTTGCACTTCGCCTACTATAATATCCTCTGTGAGGTTCACGGCTTTGCAGCGCACCTTAATCACGAAGGAGATACTAGTACCATATGGCAAATCAAGTCCGCAAGGATTGCCCAAGCATCGGCAGCCTGCCAAACAATG…
>9_015399.m1
ATGGGCAGTAATCCCTCAAGAACCATTACATTAACGTCCAGCTTTCTCCAATCGAAGGTTGAACTCGCAATGGTTGGATCCAATATCCGGAAGCGTCTATTTTCCAGATCCTCTAGTGAACAGAGTGTTTACCAGCTGTTGCACATCGTGGCTGAGCTTGACCACCAACTGGTGAGCTGGAAAGCAAGCCTCCCGTTACATCTCCGACTTGACCATACAAACGGGTCCACAGCACCAATGGCCGGGGAGCCTATCGCCCTGTTGCACTTCGCCTACTATAATATCCTCTGTGAGGTTCACGGCTTTGCAGCGCACCTTAATCACGAAGGAGATACTAGTACCATATGGCAAATCAAGTCCGCAAGGATTGCCCAAGCATCGGCAGCCTGCCAAACAATG…
>ASFU1710_021013.m1
ATGGGCAGTAATCCCTCAAGAACCATTACATTAACGTCCAGCTTTCTCCAATCGAAGGTTGAACTCGCAATGATTGGATCCAATATCCGGAAGCGTCTATTTTCCAGATCCTCTAGTGAACAGAGTGTTTACCAGCTGTTGCACATCGTGGCTGAGCTTGACCACCAACTGGTGAGCTGGAAAGCAAGCCTCCCGTTACATCTCCGACTTGACCATACAAACGGGTCCACAGCACCAATGGCCGGGGAACCTATCGCCCTGTTGCACTTCGCCTACTATAATATCCTCTGTGAGGTTCACGGCTTTGCAGCGCACCTTAATCACGAAGGAGATACTAGTACCATATGGCAAATCAAGTCCGCAAGGATTGCCCAAGCATCGGCAGCCTGCCAAACAATG…
>Alattus_003672.m1
ATGGGCAGTAATCCCTCAAGAACCATTACATTAACGTCCAGCTTTCTCCAATCGAAGGTTGAACTCGCAATGGTTGGATCCAATATCCGGAAGCGTCTATTTTCCAGATCCTCTAGTGAACAGAGTGTTTACCAGCTGTTGCACATCGTGGCTGAGCTTGACCACCAACTGGTGAGCTGGAAAGCAAGCCTCCCGTTACATCTCCGACTTGACCATACAAACGGGTCCACAGCACCAATGGCCGGGGAGCCTATCGCCCTGTTGCACTTCGCCTACTATAATATCCTCTGTGAGGTTCACGGCTTTGCAGCGCACCTTAATCACGAAGGAGATACTAGTACCATATGGCAAATCAAGTCCGCAAGGATTGCCCAAGCATCGGCAGCCTGCCAAACAATG…
>MM151978_009394.m1
ATGGAATCAACCTCGATCAATTTGATCTCATTATGCCTGATACCGTTGCGCCCGCATCCGCCCGCATCTTCAATGGGCAGTAATCCCTCAAGAACCATTACATTAACGTCCAGCTTTCTCCAATCGAAGGTTGAACTCGCAATGGTTGGATCCAATATCCGGAAGCGTCTATTTTCCAGATCCTCTAGTGAACAGAGTGTTTACCAGCTGTTGCACATCGTGGCTGAGCTTGACCACCAACTGGTGAGCTGGAAAGCAAGCCTCCCGTTACATCTCCGACTTGACCATACAAACGGGTCCACAGCACCAATGGCCGGGGAGCCTATCGCCCTGTTGCACTTCGCCTACTATAATATCCTCTGTGAGGTTCACGGCTTTGCAGCGCACCTTAATCACGAA…
>GCA_013305935_000833.m1
ATGGGCAGTAATCCCTCAAGAACCATTACATTAACGTCCAGCTTTCTCCAATCGAAGGTTGAACTCGCAATGATTGGATCCAATATCCGGAAGCGTCTATTTTCCAGATCCTCTAGTGAACAGAGTGTTTACCAGCTGTTGCACATCGTGGCTGAGCTTGACCACCAACTGGTGAGCTGGAAAGCAAGCCTCCCGTTACATCTCCGACTTGACCATACAAACGGGTCCACAGCACCAATGGCCGGGGAACCTATCGCCCTGTTGCACTTCGCCTACTATAATATCCTCTGTGAGGTTCACGGCTTTGCAGCGCACCTTAATCACGAAGGAGATACTAGTACCATATGGCAAATCAAGTCCGCAAGGATTGCCCAAGCATCGGCAGCCTGCCAAACAATG…
>NIH_004945.m1
ATGGAATCAACCTCGATCAATTTGATCTCATTATGCCTGATACCGTTGCGCCCGCATCCGCCCGCATCTTCAATGGGCAGTAATCCCTCAAGAACCATTACATTAACGTCCAGCTTTCTCCAATCGAAGGTTGAACTCGCAATGGTTGGATCCAATATCCGGAAGCGTCTATTTTCCAGATCCTCTAGTGAACAGAGTGTTTACCAGCTGTTGCACATCGTGGCTGAGCTTGACCACCAACTGGTGAGCTGGAAAGCAAGCCTCCCGTTACATCTCCGACTTGACCATACAAACGGGTCCACAGCACCAATGGCCGGGGAGCCTATCGCCCTGTTGCACTTCGCCTACTATAATATCCTCTGTGAGGTTCACGGCTTTGCAGCGCACCTTAATCACGAA…
OG0011118
>1_019020.m1
ATGTCAATTCGTAAACGTATGTCGCATTTCCGAGTAATCGAGCACACAGTCCGGGCCCATCATATTCGAGAGCGCCTGGGCGCAGTCAAACCGGGCCACGAAAATGAGCTAAGACTTGCCGTAAAGCAGTACGTTCCGCTTGATGATCCAGATCCAAAAGATGGAGATGTCACCTTGATCGGGGCGCAAGCGAATGGCTCCCAAAGGAGCTGTATGAGCCTCTGTGGGACGATATATACGAACGACTGCGAAGCCACAATCGCCGCATTAGTTTTAGCTGACCTAACTATAACACGCTCAAACGTGGGACTGAAGTTCGCTGAGGCATCCATCTATAGGCGGGATGTCTGGCAGTCTCGCGCGGAAGCAGTGCAAAAATTCAATTCTAACCCGTTCTAC…
>1908_002343.m1
ATGTCAATTCGTAAACGTATGTCGCATTTCCGAGTAATCGAGCACACAGTCCGGGCCCATCATATTCGAGAGCGCCTGGGCGCAGTCAAACCGGGCCACGAAAATGAGCTAAGACTTGCCGTAAAGCAGTACGTTCCGCTTGATGATCCAGATCCAAAAGATGGAGATGTCACCTTGATCGGGGCGCAAGCGAATGGCTCCCAAAGGAGCTGTATGAGCCTCTGTGGGACGATATATACGAACGACTGCGAAGCCACAATCGCCGCATTAGTTTTAGCTGACCTAACTATAACACGCTCAAACGTGGGACTGAAGTTCGCTGAGGCATCCATCTATAGGCGGGATGTCTGGCAGTCTCGCGCGGAAGCAGTGCAAAAATTCAATTCTAACCCGTTCTAC…
>1926_009981.m1
ATGTCAATTCGTAAACGTATGTCGCAATTCCGAGTAATCGAGCACACAGTCCGGGCCCATCATATTCGAGAGCGCCTGGGCGCAGTCAAACCGGGCCACGAAAATGAGCTAAGACTTGCCGTAAAGCAGTACGTTCCGCTTGATGATCCAGATCCAAAAGATGGAGATGTCACCTTGATCGGGGCGCAAGCGAATGGCTCCCAAAGGAGCTGTATGAGCCTCTGTGGGACGATATATACGAACGACTGCGAAGCCACAATCGCCGCATTAGTTTTAGCTGACCTAACTATAACACGCTCAAACGTGGGACTGAAGTTCGCTGAGGCATCCATCTATAGGCGGGATGTCTGGCAGTCTCGCGCGGAAGCAGTGCAAAAATTCAATTCTAACCCGTTCTAC…
>2033_003702.m1
ATGTCAATTCGTAAACGTATGTCGCAATTCCGAGTAATCGAGCACACAGTCCGGGCCCATCATATTCGAGAGCGCCTGGGCGCAGTCAAACCGGGCCACGAAAATGAGCTAAGACTTGCCGTAAAGCAGTACGTTCCGCTTGATGATCCAGATCCAAAAGATGGAGATGTCACCTTGATCGGGGCGCAAGCGAATGGCTCCCAAAGGAGCTGTATGAGCCTCTGTGGGACGATATATACGAACGACTGCGAAGCCACAATCGCCGCATTAGTTTTAGCTGACCTAACTATAACACGCTCAAACGTGGGACTGAAGTTCGCTGAGGCATCCATCTATAGGCGGGATGTCTGGCAGTCTCGCGCGGAAGCAGTGCAAAAATTCAATTCTAACCCGTTCTAC…
>2160_002146.m1
ATGTCAATTCGTAAACGTATGTCGCAATTCCGAGTAATCGAGCACACAGTCCGGGCCCATCATATTCGAGAGCGCCTGGGCGCAGTCAAACCGGGCCACGAAAATGAGCTAAGACTTGCCGTAAAGCAGTACGTTCCGCTTGATGATCCAGATCCAAAAGATGGAGATGTCACCTTGATCGGGGCGCAAGCGAATGGCTCCCAAAGGAGCTGTATGAGCCTCTGTGGGACGATATATACGAACGACTGCGAAGCCACAATCGCCGCATTAGTTTTAGCTGACCTAACTATAACACGCTCAAACGTGGGACTGAAGTTCGCTGAGGCATCCATCTATAGGCGGGATGTCTGGCAGTCTCGCGCGGAAGCAGTGCAAAAATTCAATTCTAACCCGTTCTAC…
>4470_021511.m1
ATGTCAATTCGTAAACGTATGTCGCAATTCCGAGTAATCGAGCACACAGTCCGGGCCCATCATATTCGAGAGCGCCTGGGCGCAGTCAAACCGGGCCACGAAAATGAGCTAAGACTTGCCGTAAAGCAGTACGTTCCGCTTGATGATCCAGATCCAAAAGATGGAGATGTCACCTTGATCGGGGCGCAAGCGAATGGCTCCCAAAGGAGCTGTATGAGCCTCTGTGGGACGATATATACGAACGACTGCGAAGCCACAATCGCCGCATTAGTTTTAGCTGACCTAACTATAACACGCTCAAACGTGGGACTGAAGTTCGCTGAGGCATCCATCTATAGGCGGGATGTCTGGCAGTCTCGCGCGGAAGCAGTGCAAAAATTCAATTCTAACCCGTTCTAC…
>5180_018352.m1
ATGTCAATTCGTAAACGTATGTCGCAATTCCGAGTAATCGAGCACACAGTCCGGGCCCATCATATTCGAGAGCGCCTGGGCGCAGTCAAACCGGGCCACGAAAATGAGCTAAGACTTGCCGTAAAGCAGTACGTTCCGCTTGATGATCCAGATCCAAAAGATGGAGATGTCACCTTGATCGGGGCGCAAGCGAATGGCTCCCAAAGGAGCTGTATGAGCCTCTGTGGGACGATATATACGAACGACTGCGAAGCCACAATCGCCGCATTAGTTTTAGCTGACCTAACTATAACACGCTCAAACGTGGGACTGAAGTTCGCTGAGGCATCCATCTATAGGCGGGATGTCTGGCAGTCTCGCGCGGAAGCAGTGCAAAAATTCAATTCTAACCCGTTCTAC…
>5222_012570.m1
ATGTCAATTCGTAAACGTATGTCGCAATTCCGAGTAATCGAGCACACAGTCCGGGCCCATCATATTCGAGAGCGCCTGGGCGCAGTCAAACCGGGCCACGAAAATGAGCTAAGACTTGCCGTAAAGCAGTACGTTCCGCTTGATGATCCAGATCCAAAAGATGGAGATGTCACCTTGATCGGGGCGCAAGCGAATGGCTCCCAAAGGAGCTGTATGAGCCTCTGTGGGACGATATATACGAACGACTGCGAAGCCACAATCGCCGCATTAGTTTTAGCTGACCTAACTATAACACGCTCAAACGTGGGACTGAAGTTCGCTGAGGCATCCATCTATAGGCGGGATGTCTGGCAGTCTCGCGCGGAAGCAGTGCAAAAATTCAATTCTAACCCGTTCTAC…
>5225_003322.m1
ATGTCAATTCGTAAACGTATGTCGCAATTCCGAGTAATCGAGCACACAGTCCGGGCCCATCATATTCGAGAGCGCCTGGGCGCAGTCAAACCGGGCCACGAAAATGAGCTAAGACTTGCCGTAAAGCAGTACGTTCCGCTTGATGATCCAGATCCAAAAGATGGAGATGTCACCTTGATCGGGGCGCAAGCGAATGGCTCCCAAAGGAGCTGTATGAGCCTCTGTGGGACGATATATACGAACGACTGCGAAGCCACAATCGCCGCATTAGTTTTAGCTGACCTAACTATAACACGCTCAAACGTGGGACTGAAGTTCGCTGAGGCATCCATCTATAGGCGGGATGTCTGGCAGTCTCGCGCGGAAGCAGTGCAAAAATTCAATTCTAACCCGTTCTAC…
>5518_017710.m1
ATGTCAATTCGTAAACGTATGTCGCAATTCCGAGTAATCGAGCACACAGTCCGGGCCCATCATATTCGAGAGCGCCTGGGCGCAGTCAAACCGGGCCACGAAAATGAGCTAAGACTTGCCGTAAAGCAGTACGTTCCGCTTGATGATCCAGATCCAAAAGATGGAGATGTCACCTTGATCGGGGCGCAAGCGAATGGCTCCCAAAGGAGCTGTATGAGCCTCTGTGGGACGATATATACGAACGACTGCGAAGCCACAATCGCCGCATTAGTTTTAGCTGACCTAACTATAACACGCTCAAACGTGGGACTGAAGTTCGCTGAGGCATCCATCTATAGGCGGGATGTCTGGCAGTCTCGCGCGGAAGCAGTGCAAAAATTCAATTCTAACCCGTTCTAC…
>5541_000888.m1
ATGTCAATTCGTAAACGTATGTCGCAATTCCGAGTAATCGAGCACACAGTCCGGGCCCATCATATTCGAGAGCGCCTGGGCGCAGTCAAACCGGGCCACGAAAATGAGCTAAGACTTGCCGTAAAGCAGTACGTTCCGCTTGATGATCCAGATCCAAAAGATGGAGATGTCACCTTGATCGGGGCGCAAGCGAATGGCTCCCAAAGGAGCTGTATGAGCCTCTGTGGGACGATATATACGAACGACTGCGAAGCCACAATCGCCGCATTAGTTTTAGCTGACCTAACTATAACACGCTCAAACGTGGGACTGAAGTTCGCTGAGGCATCCATCTATAGGCGGGATGTCTGGCAGTCTCGCGCGGAAGCAGTGCAAAAATTCAATTCTAACCCGTTCTAC…
>5557_020961.m1
ATGTCAATTCGTAAACGTATGTCGCATTTCCGAGTAATCGAGCACACAGTCCGGGCCCATCATATTCGAGAGCGCCTGGGCGCAGTCAAACCGGGCCACGAAAATGAGCTAAGACTTGCCGTAAAGCAGTACGTTCCGCTTGATGATCCAGATCCAAAAGATGGAGATGTCACCTTGATCGGGGCGCAAGCGAATGGCTCCCAAAGGAGCTGTATGAGCCTCTGTGGGACGATATATACGAACGACTGCGAAGCCACAATCGCCGCATTAGTTTTAGCTGACCTAACTATAACACGCTCAAACGTGGGACTGAAGTTCGCTGAGGCATCCATCTATAGGCGGGATGTCTGGCAGTCTCGCGCGGAAGCAGTGCAAAAATTCAATTCTAACCCGTTCTAC…
>5606_014599.m1
ATGTCAATTCGTAAACGTATGTCGCAATTCCGAGTAATCGAGCACACAGTCCGGGCCCATCATATTCGAGAGCGCCTGGGCGCAGTCAAACCGGGCCACGAAAATGAGCTAAGACTTGCCGTAAAGCAGTACGTTCCGCTTGATGATCCAGATCCAAAAGATGGAGATGTCACCTTGATCGGGGCGCAAGCGAATGGCTCCCAAAGGAGCTGTATGAGCCTCTGTGGGACGATATATACGAACGACTGCGAAGCCACAATCGCCGCATTAGTTTTAGCTGACCTAACTATAACACGCTCAAACGTGGGACTGAAGTTCGCTGAGGCATCCATCTATAGGCGGGATGTCTGGCAGTCTCGCGCGGAAGCAGTGCAAAAATTCAATTCTAACCCGTTCTAC…
>5691_018170.m1
ATGTCAATTCGTAAACGTATGTCGCAATTCCGAGTAATCGAGCACACAGTCCGGGCCCATCATATTCGAGAGCGCCTGGGCGCAGTCAAACCGGGCCACGAAAATGAGCTAAGACTTGCCGTAAAGCAGTACGTTCCGCTTGATGATCCAGATCCAAAAGATGGAGATGTCACCTTGATCGGGGCGCAAGCGAATGGCTCCCAAAGGAGCTGTATGAGCCTCTGTGGGACGATATATACGAACGACTGCGAAGCCACAATCGCCGCATTAGTTTTAGCTGACCTAACTATAACACGCTCAAACGTGGGACTGAAGTTCGCTGAGGCATCCATCTATAGGCGGGATGTCTGGCAGTCTCGCGCGGAAGCAGTGCAAAAATTCAATTCTAACCCGTTCTAC…
>6_009622.m1
ATGTCAATTCGTAAACGTATGTCGCATTTCCGAGTAATCGAGCACACAGTCCGGGCCCATCATATTCGAGAGCGCCTGGGCGCAGTCAAACCGGGCCACGAAAATGAGCTAAGACTTGCCGTAAAGCAGTACGTTCCGCTTGATGATCCAGATCCAAAAGATGGAGATGTCACCTTGATCGGGGCGCAAGCGAATGGCTCCCAAAGGAGCTGTATGAGCCTCTGTGGGACGATATATACGAACGACTGCGAAGCCACAATCGCCGCATTAGTTTTAGCTGACCTAACTATAACACGCTCAAACGTGGGACTGAAGTTCGCTGAGGCATCCATCTATAGGCGGGATGTCTGGCAGTCTCGCGCGGAAGCAGTGCAAAAATTCAATTCTAACCCGTTCTAC…
>7_007441.m1
ATGTCAATTCGTAAACGTATGTCGCATTTCCGAGTAATCGAGCACACAGTCCGGGCCCATCATATTCGAGAGCGCCTGGGCGCAGTCAAACCGGGCCACGAAAATGAGCTAAGACTTGCCGTAAAGCAGTACGTTCCGCTTGATGATCCAGATCCAAAAGATGGAGATGTCACCTTGATCGGGGCGCAAGCGAATGGCTCCCAAAGGAGCTGTATGAGCCTCTGTGGGACGATATATACGAACGACTGCGAAGCCACAATCGCCGCATTAGTTTTAGCTGACCTAACTATAACACGCTCAAACGTGGGACTGAAGTTCGCTGAGGCATCCATCTATAGGCGGGATGTCTGGCAGTCTCGCGCGGAAGCAGTGCAAAAATTCAATTCTAACCCGTTCTAC…
>9_015350.m1
ATGTCAATTCGTAAACGTATGTCGCAATTCCGAGTAATCGAGCACACAGTCCGGGCCCATCATATTCGAGAGCGCCTGGGCGCAGTCAAACCGGGCCACGAAAATGAGCTAAGACTTGCCGTAAAGCAGTACGTTCCGCTTGATGATCCAGATCCAAAAGATGGAGATGTCACCTTGATCGGGGCGCAAGCGAATGGCTCCCAAAGGAGCTGTATGAGCCTCTGTGGGACGATATATACGAACGACTGCGAAGCCACAATCGCCGCATTAGTTTTAGCTGACCTAACTATAACACGCTCAAACGTGGGACTGAAGTTCGCTGAGGCATCCATCTATAGGCGGGATGTCTGGCAGTCTCGCGCGGAAGCAGTGCAAAAATTCAATTCTAACCCGTTCTAC…
>ASFU1710_020964.m1
ATGTCAATTCGTAAACGTATGTCGCATTTCCGAGTAATCGAGCACACAGTCCGGGCCCATCATATTCGAGAGCGCCTGGGCGCAGTCAAACCGGGCCACGAAAATGAGCTAAGACTTGCCGTAAAGCAGTACGTTCCGCTTGATGATCCAGATCCAAAAGATGGAGATGTCACCTTGATCGGGGCGCAAGCGAATGGCTCCCAAAGGAGCTGTATGAGCCTCTGTGGGACGATATATACGAACGACTGCGAAGCCACAATCGCCGCATTAGTTTTAGCTGACCTAACTATAACACGCTCAAACGTGGGACTGAAGTTCGCTGAGGCATCCATCTATAGGCGGGATGTCTGGCAGTCTCGCGCGGAAGCAGTGCAAAAATTCAATTCTAACCCGTTCTAC…
>Alattus_003770.m1
ATGTCAATTCGTAAACGTATGTCGCAATTCCGAGTAATCGAGCACACAGTCCGGGCCCATCATATTCGAGAGCGCCTGGGCGCAGTCAAACCGGGCCACGAAAATGAGCTAAGACTTGCCGTAAAGCAGTACGTTCCGCTTGATGATCCAGATCCAAAAGATGGAGATGTCACCTTGATCGGGGCGCAAGCGAATGGCTCCCAAAGGAGCTGTATGAGCCTCTGTGGGACGATATATACGAACGACTGCGAAGCCACAATCGCCGCATTAGTTTTAGCTGACCTAACTATAACACGCTCAAACGTGGGACTGAAGTTCGCTGAGGCATCCATCTATAGGCGGGATGTCTGGCAGTCTCGCGCGGAAGCAGTGCAAAAATTCAATTCTAACCCGTTCTAC…
>MM151978_009443.m1
ATGTCAATTCGTAAACGTATGTCGCAATTCCGAGTAATCGAGCACACAGTCCGGGCCCATCATATTCGAGAGCGCCTGGGCGCAGTCAAACCGGGCCACGAAAATGAGCTAAGACTTGCCGTAAAGCAGTACGTTCCGCTTGATGATCCAGATCCAAAAGATGGAGATGTCACCTTGATCGGGGCGCAAGCGAATGGCTCCCAAAGGAGCTGTATGAGCCTCTGTGGGACGATATATACGAACGACTGCGAAGCCACAATCGCCGCATTAGTTTTAGCTGACCTAACTATAACACGCTCAAACGTGGGACTGAAGTTCGCTGAGGCATCCATCTATAGGCGGGATGTCTGGCAGTCTCGCGCGGAAGCAGTGCAAAAATTCAATTCTAACCCGTTCTAC…
>GCA_013305935_013316.m1
ATGTCAATTCGTAAACGTATGTCGCAATTCCGAGTAATCGAGCACACAGTCCGGGCCCATCATATTCGAGAGCGCCTGGGCGCAGTCAAACCGGGCCACGAAAATGAGCTAAGACTTGCCGTAAAGCAGTACGTTCCGCTTGATGATCCAGATCCAAAAGATGGAGATGTCACCTTGATCGGGGCGCAAGCGAATGGCTCCCAAAGGAGCTGTATGAGCCTCTGTGGGACGATATATACGAACGACTGCGAAGCCACAATCGCCGCATTAGTTTTAGCTGACCTAACTATAACACGCTCAAACGTGGGACTGAAGTTCGCTGAGGCATCCATCTATAGGCGGGATGTCTGGCAGTCTCGCGCGGAAGCAGTGCAAAAATTCAATTCTAACCCGTTCTAC…
>NIH_004896.m1
ATGTCAATTCGTAAACGTATGTCGCAATTCCGAGTAATCGAGCACACAGTCCGGGCCCATCATATTCGAGAGCGCCTGGGCGCAGTCAAACCGGGCCACGAAAATGAGCTAAGACTTGCCGTAAAGCAGTACGTTCCGCTTGATGATCCAGATCCAAAAGATGGAGATGTCACCTTGATCGGGGCGCAAGCGAATGGCTCCCAAAGGAGCTGTATGAGCCTCTGTGGGACGATATATACGAACGACTGCGAAGCCACAATCGCCGCATTAGTTTTAGCTGACCTAACTATAACACGCTCAAACGTGGGACTGAAGTTCGCTGAGGCATCCATCTATAGGCGGGATGTCTGGCAGTCTCGCGCGGAAGCAGTGCAAAAATTCAATTCTAACCCGTTCTAC…

### Sheet: Supplementary Data 8
Supplementary Data 8. DNA content per spore analyzed by flow cytometry accordingly with Steenwyk, J. L. (2020b)
Strain ID	DNA content / spore (Mb)
5127	NA
3	NA
1646	24.2
5845	24.6
4060	NA
NRRL2395	NA
2029	24.7
1927
1705	22.1
NRRL200	NA
5557	45.6
7	NA
1908	44.9
5606	43
9	NA
5691	NA
5518	43.5
1926	NA
5225	42.5
MM151978	NA
5541	43
5222	43
5180	40.9
4470	NA
2160	43.5
2033	40.4
NIH	NA
MO46169	NA
1710	45
6	NA
1	NA
NRRL201	NA
8	NA
5035	26
5	NA
2200	23.4
2199	24.2
A4	NA
1680	25.4
4662	24.4
2	NA
5641	23.4
4996	25.5
5565	25.2
1928	26.5
